# CCAAT-enhancer binding protein delta functions as a tumor suppressor gene in acute myeloid leukemia

**DOI:** 10.1101/2025.08.25.670309

**Authors:** Subhash C. Prajapati, Cem Meydan, Yaseswini Neelamraju, Zhenjia Wang, Hao Fan, Nicholas Dunham, Richard Dillon, Jorge A Gandara, Tak Lee, Caroline Sheridan, Paul Zumbo, Michael W. Becker, Lars Bullinger, Martin P Carroll, Richard J D’Andrea, Ross L Levine, Christopher Mason, Ari M Melnick, Chongzhi Zang, Stefan Bekiranov, Francine E. Garrett-Bakelman

## Abstract

There is a continued need for identification of novel disease drivers of acute myeloid leukemia as many patients experience relapse and have poor clinical outcomes. Analyses from our study and publicly available datasets predicted CEBPD as a novel tumor suppressor gene in acute myeloid leukemia. Consistent with the analyses, CEBPD knockdown experiments showed activation of MAPK signaling with concomitant increase in cell growth rate, while upregulation experiments suggested induction of myeloid differentiation marker CD14 expression in AML cell lines OCI-AML2 and OCI-AML5. Consistent with a previous report, our genomics analyses and azacytidine treatment experiments suggested a role for DNA methylation in downregulation of CEBPD expression during AML pathogenesis. Altogether, our results provide experimental evidence for a tumor suppressor function of CEBPD in AML.
