## Supplementary table 1 for "CCAAT-enhancer binding protein delta functions as a tumor suppressor gene in acute myeloid leukemia"

### Sheet: Sheet1
Patinet ID	Disease stage	Cohort annotation
AML_001	Diagnosis	I
AML_001	Relapse	I
AML_002	Diagnosis	I
AML_002	Relapse	I
AML_003	Diagnosis	I
AML_003	Relapse	I
AML_006	Diagnosis	I
AML_006	Relapse	I
AML_010	Diagnosis	I
AML_010	Relapse	I
AML_012	Diagnosis	I
AML_012	Relapse	I
AML_014	Diagnosis	I
AML_014	Relapse	I
AML_015	Diagnosis	I
AML_015	Relapse	I
AML_017	Diagnosis	I
AML_017	Relapse	I
AML_023	Diagnosis	I
AML_023	Relapse	I
AML_024	Diagnosis	I
AML_024	Relapse	I
AML_025	Diagnosis	I
AML_025	Relapse	I
AML_026	Diagnosis	I
AML_026	Relapse	I
AML_028	Diagnosis	I
AML_028	Relapse	I
AML_032	Diagnosis	I
AML_032	Relapse	I
AML_038	Diagnosis	I
AML_038	Relapse	I
AML_040	Diagnosis	I
AML_040	Relapse	I
AML_045	Diagnosis	I
AML_045	Relapse	I
AML_047	Diagnosis	I
AML_047	Relapse	I
AML_048	Diagnosis	I
AML_048	Relapse	I
AML_049	Diagnosis	I
AML_049	Relapse	I
AML_051	Diagnosis	I
AML_051	Relapse	I
AML_054	Diagnosis	I
AML_054	Relapse	I
AML_059	Diagnosis	I
AML_059	Relapse	I
AML_064	Diagnosis	I
AML_064	Relapse	I
AML_065	Diagnosis	I
AML_065	Relapse	I
AML_067	Diagnosis	I
AML_067	Relapse	I
AML_071	Diagnosis	I
AML_071	Relapse	I
AML_073	Diagnosis	I
AML_073	Relapse	I
AML_102	Diagnosis	II
AML_102	Relapse	II
AML_103	Diagnosis	II
AML_103	Relapse	II
AML_104	Diagnosis	II
AML_104	Relapse	II
AML_105	Diagnosis	II
AML_105	Relapse	II
AML_106	Diagnosis	II
AML_106	Relapse	II
AML_107	Diagnosis	II
AML_107	Relapse	II
AML_108	Diagnosis	II
AML_108	Relapse	II
AML_109	Diagnosis	II
AML_109	Relapse	II
AML_111	Diagnosis	II
AML_111	Relapse	II
AML_113	Diagnosis	II
AML_113	Relapse	II
AML_116	Diagnosis	II
AML_116	Relapse	II
AML_117	Diagnosis	II
AML_117	Relapse	II
AML_118	Diagnosis	II
AML_118	Relapse	II
AML_119	Diagnosis	II
AML_119	Relapse	II
AML_120	Diagnosis	II
AML_120	Relapse	II
AML_121	Diagnosis	II
AML_121	Relapse	II
AML_123	Diagnosis	II
AML_123	Relapse	II
AML_124	Diagnosis	II
AML_124	Relapse	II
AML_125	Diagnosis	II
AML_125	Relapse	II
AML_127	Diagnosis	II
AML_127	Relapse	II
AML_128	Diagnosis	II
AML_128	Relapse	II
AML_129	Diagnosis	II
AML_129	Relapse	II
AML_130	Diagnosis	II
AML_130	Relapse	II
AML_132	Diagnosis	II
AML_132	Relapse	II
AML_133	Diagnosis	II
AML_133	Relapse	II
AML_135	Diagnosis	II
AML_135	Relapse	II
AML_136	Diagnosis	II
AML_136	Relapse	II
AML_137	Diagnosis	II
AML_137	Relapse	II
AML_139	Diagnosis	II
AML_139	Relapse	II
AML_140	Diagnosis	II
AML_140	Relapse	II
NBM_01	Normal bone marrow control	II
NBM_02	Normal bone marrow control	II
NBM_03	Normal bone marrow control	II
NBM_04	Normal bone marrow control	II
NBM_05	Normal bone marrow control	II
NBM_08	Normal bone marrow control	I
NBM_09	Normal bone marrow control	I
NBM_15	Normal bone marrow control	I
