## Supplementary table 5 for "CCAAT-enhancer binding protein delta functions as a tumor suppressor gene in acute myeloid leukemia"

TR	statistic	pvalue	zscore	max_auc	re_rank	irwin_hall_pvalue
GATA1	8.441	1.578e-17	2.983	0.715	0.004	2.782e-07
SMARCA4	5.112	1.595e-07	3.383	0.675	0.009	2.89e-06
SMARCB1	3.13	0.0008751	2.798	0.638	0.022	4.745e-05
SMAD1	2.645	0.00409	2.305	0.729	0.024	6.573e-05
TAL1	4.016	2.96e-05	1.994	0.78	0.026	7.482e-05
MEF2B	4.145	1.703e-05	2.153	0.657	0.026	8.132e-05
SMC1A	7.081	7.178e-13	1.941	0.671	0.027	8.471e-05
NFE2L1	3.056	0.001123	2.611	0.632	0.031	0.0001284
SMC3	7.349	9.955e-14	1.855	0.662	0.031	0.0001284
STAG1	8.26	7.294e-17	1.849	0.662	0.031	0.000133
JMJD6	4.007	3.07e-05	1.912	0.643	0.038	0.000249
JUN	6.009	9.327e-10	1.851	0.634	0.039	0.0002707
CTCF	24.488	9.907e-133	1.687	0.651	0.041	0.0003016
FOSL1	3.336	0.0004245	1.794	0.657	0.042	0.0003348
LDB1	1.719	0.04285	2.765	0.661	0.042	0.0003348
SMARCC1	4.305	8.334e-06	2.151	0.616	0.042	0.0003435
CUX1	2.548	0.005424	2.349	0.616	0.047	0.0004593
PHIP	4.742	1.06e-06	1.533	0.673	0.055	0.0007341
RNF2	2.786	0.002668	1.629	0.655	0.056	0.0007784
MTA2	3.083	0.001023	2.71	0.596	0.057	0.0008403
PRDM6	1.716	0.04304	2.074	0.655	0.057	0.0008403
ZNF654	2.328	0.009966	1.942	0.619	0.059	0.0009221
H2AZ	8.938	1.98e-19	1.492	0.634	0.059	0.000939
RAD21	6.742	7.816e-12	1.412	0.664	0.06	0.0009736
NUP98-HOXA9	1.689	0.04565	2.192	0.633	0.061	0.001027
KLF16	2.217	0.01331	2.625	0.604	0.061	0.001027
TEAD4	2.62	0.004395	1.631	0.637	0.062	0.001064
SUMO1	5.122	1.511e-07	1.841	0.605	0.062	0.001082
TEAD1	3.108	0.0009411	1.902	0.607	0.063	0.00114
BCOR	2.217	0.01333	1.967	0.615	0.065	0.001219
SRF	2.766	0.002836	1.801	0.614	0.065	0.00126
MKL2	2.932	0.001684	1.914	0.604	0.067	0.001345
WWTR1	2.322	0.01011	1.786	0.619	0.068	0.001411
KDM3B	2.074	0.01905	1.907	0.618	0.068	0.001434
BACH1	2.222	0.01316	2.499	0.597	0.069	0.001503
MBD3	2.406	0.008056	1.599	0.632	0.07	0.00155
CEBPB	7.928	1.112e-15	1.552	0.615	0.07	0.00155
ADNP	2.121	0.01696	2.627	0.596	0.071	0.001623
DRAP1	1.662	0.04829	1.971	0.624	0.072	0.001698
FOSL2	8.294	5.457e-17	1.45	0.616	0.073	0.001749
ZNF335	2.184	0.01448	2.064	0.601	0.075	0.001908
MAX	3.642	0.0001355	1.62	0.605	0.077	0.002078
PCGF2	2.195	0.01409	1.791	0.611	0.078	0.002107
EP300	3.916	4.494e-05	1.212	0.704	0.08	0.002287
NFE2	1.909	0.02812	1.623	0.62	0.084	0.002678
ZEB2	2.872	0.002039	3.116	0.58	0.084	0.002678
BATF3	1.683	0.04619	1.677	0.631	0.084	0.002713
DDX20	2.36	0.009133	2.23	0.588	0.086	0.002854
SIRT6	1.542	0.06158	2.645	0.6	0.087	0.002999
JARID2	5.228	8.577e-08	1.17	0.637	0.088	0.003074
YAP1	2.322	0.01012	1.319	0.637	0.089	0.00315
IRF1	2.727	0.0032	1.333	0.622	0.09	0.003227
RXRA	2.404	0.008112	1.376	0.622	0.09	0.003266
MEF2A	2.255	0.01207	2.693	0.582	0.091	0.003385
ESCO2	1.551	0.06048	2.215	0.602	0.091	0.003385
HMBOX1	1.508	0.06575	2.819	0.597	0.092	0.003548
TRIM22	2.091	0.01825	1.762	0.598	0.093	0.00359
ZNF384	1.957	0.02515	2.214	0.588	0.093	0.003674
ZNF318	1.943	0.02604	1.763	0.598	0.095	0.00389
ARID3A	1.512	0.06523	1.648	0.633	0.096	0.003934
CTCFL	2.745	0.003027	1.569	0.597	0.097	0.00416
MAFG	1.888	0.02953	2.575	0.585	0.097	0.00416
EZH2	5.707	5.761e-09	0.931	0.646	0.099	0.004395
GATA2	1.72	0.04268	1.42	0.625	0.101	0.004589
L3MBTL2	1.847	0.0324	2.71	0.582	0.101	0.004638
SMARCE1	1.653	0.04916	2.633	0.586	0.102	0.004788
HOXA9	1.377	0.08421	1.714	0.63	0.102	0.004788
PGBD3	1.602	0.05462	1.683	0.609	0.104	0.005098
FOXA2	3.188	0.0007175	1.574	0.59	0.104	0.005098
PRDM1	2.171	0.01495	1.969	0.584	0.105	0.005204
SUZ12	3.483	0.0002482	0.779	0.726	0.106	0.005421
SPI1	4.695	1.331e-06	1.11	0.609	0.111	0.006108
ZNF35	1.42	0.07781	2.729	0.589	0.111	0.006227
BCL11A	1.394	0.08169	2.276	0.593	0.113	0.00641
ZNF282	2.309	0.01048	1.132	0.622	0.113	0.00641
ZNF382	1.665	0.04799	2.099	0.585	0.113	0.006472
TBL1XR1	1.731	0.04169	1.921	0.585	0.115	0.00685
SP7	1.777	0.0378	2.502	0.578	0.115	0.006914
E2F5	1.753	0.03984	2.273	0.579	0.116	0.007044
JUND	1.826	0.03395	1.171	0.627	0.118	0.007444
PRMT5	1.579	0.05716	1.543	0.606	0.12	0.007719
FOS	2.521	0.005843	1.472	0.588	0.12	0.007719
HOXA2	1.655	0.04895	1.266	0.622	0.12	0.007789
KDM1A	1.532	0.06277	1.664	0.597	0.121	0.008
PBX3	1.452	0.07321	1.959	0.591	0.122	0.008144
KDM2B	4.616	1.956e-06	0.565	0.726	0.123	0.008289
BATF	2.119	0.01703	1.513	0.589	0.124	0.008584
LIN9	1.423	0.07731	2.019	0.589	0.125	0.008734
ZNF24	2.522	0.005829	2.03	0.572	0.125	0.008734
NFIC	1.617	0.05299	2.148	0.581	0.125	0.008734
JUNB	1.676	0.04688	1.612	0.591	0.125	0.008734
MAFK	1.913	0.02787	2.018	0.577	0.125	0.008886
ZNF766	1.624	0.05214	2.869	0.575	0.127	0.009273
ZNF362	1.638	0.05075	2.712	0.575	0.129	0.009753
TEAD1-TEAD4	1.438	0.07519	1.841	0.59	0.129	0.009753
HES2	5.613	9.958e-09	1.246	0.585	0.13	0.009834
TP53	2.24	0.01253	0.932	0.616	0.131	0.01008
RYBP	2.252	0.01216	0.981	0.613	0.131	0.01016
FEZF1	1.834	0.03331	2.24	0.572	0.133	0.01067
NCAPH2	2.338	0.009692	0.774	0.622	0.133	0.01067
OTX2	2.046	0.02038	1.333	0.591	0.134	0.01076
EBNA3C	1.566	0.05862	1.337	0.6	0.137	0.01165
NR3C1	2.778	0.002731	1.017	0.594	0.139	0.01221
GTF3C5	1.848	0.03227	1.415	0.586	0.14	0.0123
OSR2	1.651	0.04939	2.251	0.573	0.141	0.0125
CHAMP1	1.634	0.05117	2.161	0.574	0.141	0.01269
ZBTB8A	1.976	0.02406	1.305	0.588	0.143	0.01318
STAT3	1.847	0.03239	0.825	0.618	0.144	0.01338
ZNF512	1.502	0.06658	1.759	0.583	0.145	0.01368
MAFF	1.24	0.1075	2.115	0.583	0.145	0.01378
STAT1	2.556	0.005287	1.246	0.583	0.146	0.01399
PCGF1	2.197	0.014	0.806	0.607	0.147	0.0143
ZBTB14	1.701	0.04449	0.693	0.637	0.148	0.01451
BRD9	1.64	0.05053	1.725	0.577	0.15	0.01527
ZNF2	1.721	0.04266	1.86	0.571	0.151	0.0156
CEBPD	1.332	0.09137	2.119	0.578	0.152	0.01571
ZNF394	1.582	0.05679	1.973	0.573	0.152	0.01571
ZNF783	1.695	0.04503	0.647	0.635	0.154	0.01639
PRDM10	1.542	0.06153	2.287	0.569	0.154	0.01639
BRPF3	2.767	0.002827	0.477	0.62	0.156	0.01697
ZBTB7A	3.165	0.0007762	0.514	0.608	0.157	0.01744
TOP1	1.692	0.04529	1.319	0.584	0.159	0.01817
NFE2L2	1.438	0.07521	1.014	0.614	0.16	0.0183
ZNF692	1.611	0.0536	1.711	0.574	0.161	0.01892
TRIM24	1.537	0.0622	1.894	0.572	0.162	0.01905
ZFP37	1.646	0.04992	1.596	0.576	0.162	0.01905
BACH2	1.85	0.03216	1.31	0.579	0.165	0.02035
CCNT2	1.373	0.08481	1.472	0.585	0.166	0.02061
ZNF273	1.451	0.07342	1.249	0.591	0.168	0.02115
SMARCA2	1.006	0.1572	1.42	0.604	0.17	0.02198
HMG20A	1.356	0.08761	1.455	0.584	0.171	0.02269
ZBTB2	1.544	0.06135	1.619	0.574	0.172	0.02283
MAZ	2.672	0.003774	0.869	0.582	0.173	0.02326
NR4A1	1.29	0.09859	1.653	0.578	0.174	0.0237
ZNF366	1.197	0.1156	1.874	0.576	0.175	0.02414
DPF2	0.825	0.2047	1.644	0.595	0.176	0.02459
ID3	1.511	0.0654	1.785	0.569	0.177	0.0249
HDAC2	1.933	0.02663	0.649	0.595	0.177	0.02505
KDM5B	1.721	0.04258	0.635	0.6	0.178	0.02551
ARID1A	0.8	0.2119	1.327	0.617	0.179	0.02597
ZBTB26	1.393	0.08186	0.752	0.612	0.181	0.0266
CHRM2	1.452	0.07326	1.546	0.575	0.181	0.0266
ZNF664	1.321	0.09325	2.364	0.563	0.181	0.0266
RING1	1.07	0.1423	1.327	0.594	0.182	0.02692
ARNT	1.009	0.1565	2.105	0.576	0.182	0.02724
C11orf30	1.268	0.1024	2.318	0.564	0.183	0.02757
NKX2-1	0.972	0.1656	1.225	0.608	0.187	0.02922
CBX2	1.29	0.09846	1.36	0.58	0.188	0.0299
BCLAF1	1.279	0.1005	1.474	0.578	0.188	0.03008
DEK	1.114	0.1327	1.214	0.594	0.188	0.03008
E2F6	2.03	0.02116	0.607	0.586	0.193	0.03255
TEAD2	1.26	0.1037	2.076	0.562	0.194	0.03292
PRKDC	1.238	0.1079	1.323	0.581	0.195	0.03347
ZNF519	1.384	0.0832	1.009	0.586	0.198	0.03516
ERCC6	0.857	0.1957	1.202	0.605	0.199	0.03535
VDR	1.645	0.05003	0.874	0.58	0.201	0.03632
KMT2B	1.198	0.1154	1.523	0.575	0.201	0.03632
TTF2	1.284	0.09965	1.581	0.57	0.201	0.03651
RUNX3	1.171	0.1208	1.594	0.573	0.202	0.03711
PKNOX1	1.262	0.1034	2.268	0.558	0.202	0.0373
USF1	1.507	0.06588	1.562	0.564	0.203	0.0377
ZNF501	1.523	0.06385	1.123	0.576	0.206	0.03933
TCF7L2	0.743	0.2288	1.15	0.608	0.207	0.03974
ZNF740	1.074	0.1415	1.033	0.593	0.207	0.03995
TBX21	1.428	0.07668	1.078	0.579	0.208	0.04058
HDAC4	1.188	0.1175	1.433	0.574	0.208	0.04058
DAXX	1.393	0.08182	1.553	0.564	0.21	0.04185
LHX2	0.65	0.2577	1.239	0.605	0.211	0.04206
ZNF600	1.335	0.09086	1.69	0.561	0.211	0.04228
EBNA3	1.187	0.1176	1.384	0.574	0.212	0.04271
CREB3	1.359	0.08715	1.605	0.562	0.213	0.04359
ICE1	1.369	0.08546	1.581	0.562	0.214	0.04426
AUTS2	1.512	0.06531	0.446	0.597	0.215	0.04448
CCND2	1.203	0.1144	1.272	0.576	0.216	0.04515
ZXDB	1.527	0.06339	1.176	0.569	0.219	0.04698
STAT5A	1.109	0.1338	1.136	0.581	0.219	0.04721
PHF6	1.473	0.07038	0.476	0.593	0.22	0.04815
ZEB1	1.256	0.1045	0.589	0.594	0.221	0.04862
NR2F6	0.99	0.1611	1.304	0.579	0.222	0.04934
ZSCAN16	0.561	0.2872	1.253	0.598	0.223	0.04958
ZSCAN29	1.246	0.1064	1.208	0.574	0.223	0.04982
ATF3	1.064	0.1436	0.776	0.594	0.223	0.05006
TRAF7	1.858	0.03157	0.463	0.58	0.226	0.05202
DNMT1	1.222	0.1109	1.643	0.559	0.227	0.05252
KDM5C	1.697	0.04485	0.445	0.582	0.228	0.05302
TCF21	1.767	0.03858	1.108	0.561	0.228	0.05327
ATF2	0.814	0.2079	1.134	0.586	0.231	0.05557
WT1	1.209	0.1134	1.557	0.56	0.232	0.05583
IRAK1	1.454	0.07293	0.358	0.592	0.232	0.05583
ZNF414	1.351	0.08837	1.094	0.571	0.232	0.05609
GLIS2	1.634	0.05111	0.7	0.573	0.233	0.05662
BRD4	2.393	0.008363	-0.354	0.621	0.235	0.05821
GLIS1	1.474	0.0703	1.431	0.557	0.235	0.05821
ZBTB42	0.96	0.1686	1.791	0.561	0.235	0.05847
ZNF197	1.357	0.08739	1.306	0.562	0.235	0.05847
GATA4	0.742	0.229	1.204	0.585	0.236	0.05901
KAT7	1.452	0.07324	0.334	0.591	0.236	0.05901
CHD5	0.984	0.1626	1.62	0.563	0.237	0.05955
ZSCAN20	1.169	0.1213	1.706	0.557	0.237	0.05955
DUX4	0.508	0.3056	1.225	0.594	0.238	0.06065
IRF4	0.763	0.2227	0.661	0.605	0.239	0.0612
RCOR1	0.747	0.2274	1.297	0.578	0.242	0.06372
SMARCA5	0.714	0.2375	1.381	0.577	0.242	0.064
HOXC9	1.116	0.1321	1.713	0.555	0.243	0.06486
ZNF317	0.911	0.1813	1.762	0.56	0.244	0.06515
FOXO1	1.239	0.1077	1.271	0.562	0.245	0.06602
GLYR1	1.132	0.1288	1.094	0.572	0.246	0.0669
E2F1	2.067	0.01937	-0.435	0.623	0.247	0.06808
SS18	1.067	0.1431	1.6	0.558	0.249	0.06927
ZMIZ1	1.106	0.1343	1.252	0.565	0.25	0.07017
INTS11	1.842	0.03274	0.509	0.569	0.25	0.07017
BRD1	1.396	0.08142	0.284	0.586	0.25	0.07048
HIC1	1.204	0.1143	1.376	0.559	0.252	0.0717
EPAS1	1.03	0.1514	1.3	0.566	0.252	0.07232
TET3	0.972	0.1656	0.276	0.614	0.252	0.07232
TP73	1.125	0.1302	1.409	0.559	0.253	0.07325
ZC3H8	1.106	0.1344	1.073	0.57	0.253	0.07325
KDM4A	1.036	0.15	0.371	0.595	0.255	0.0745
GFI1B	0.879	0.1898	1.819	0.556	0.256	0.07545
ZNF425	0.834	0.202	1.923	0.555	0.258	0.07705
HMGN3	1.173	0.1203	0.778	0.574	0.258	0.07705
CHD4	1.629	0.05166	0.571	0.567	0.26	0.079
GTF3C2	1.211	0.1129	1.244	0.559	0.26	0.079
ZNF589	1.125	0.1303	1.27	0.559	0.261	0.07966
ELF3	1.237	0.1081	1.221	0.559	0.261	0.07999
PTTG1	0.964	0.1675	1.7	0.555	0.262	0.08099
POLR2H	1.243	0.1069	0.961	0.563	0.264	0.08266
MYNN	0.562	0.2871	1.124	0.581	0.265	0.08334
BHLHE40	1.016	0.1547	0.946	0.57	0.267	0.08609
ZFP2	0.921	0.1785	0.625	0.582	0.268	0.08678
ZNF644	1.094	0.1371	1.185	0.56	0.268	0.08678
TRIM25	1.192	0.1167	0.679	0.571	0.271	0.08925
BRD7	1.032	0.1511	1.02	0.566	0.271	0.08961
EMX1	1.144	0.1263	0.161	0.59	0.275	0.09359
PRAME	1	0.1587	1.09	0.564	0.275	0.09395
MIER1	1.037	0.1498	1.324	0.555	0.277	0.09543
SCRT2	0.923	0.178	1.838	0.546	0.279	0.0973
CBX4	1.106	0.1343	0.651	0.57	0.28	0.09882
CEBPG	0.78	0.2177	1.179	0.564	0.281	0.1003
ZNF674	1.002	0.1581	0.877	0.564	0.285	0.1038
ZMYND8	1.214	0.1123	0.312	0.577	0.285	0.1038
ZNF274	-0.187	0.5744	1.316	0.591	0.286	0.105
ZNF554	0.715	0.2372	1.816	0.549	0.286	0.1054
MEF2C	0.98	0.1634	0.954	0.563	0.287	0.1062
TARDBP	1.381	0.08361	0.883	0.554	0.287	0.1062
IRF9	0.816	0.2072	1.579	0.55	0.291	0.1107
ZKSCAN8	1.049	0.147	1.155	0.555	0.292	0.1119
ZNF346	1.216	0.1121	0.794	0.558	0.292	0.1123
ZNF341	1.34	0.09018	0.583	0.56	0.294	0.114
PATZ1	1.288	0.09879	0.186	0.575	0.294	0.1148
TP63	1.584	0.05663	0.799	0.548	0.295	0.1153
NFIA	0.814	0.2079	1.453	0.552	0.295	0.1153
ZNF100	0.868	0.1926	0.303	0.583	0.297	0.1182
EBF1	1.044	0.1482	0.859	0.559	0.299	0.1204
ZNF534	0.877	0.1901	1.151	0.557	0.299	0.1204
ASXL1	1.097	0.1363	0.464	0.57	0.3	0.1213
SP1	1.186	0.1179	-0.135	0.59	0.301	0.1221
PSIP1	0.547	0.2922	0.75	0.577	0.301	0.1221
PBX2	0.413	0.3399	0.892	0.577	0.302	0.1239
ZNF182	0.706	0.24	1.582	0.549	0.303	0.1252
CDK8	1.201	0.1149	-0.038	0.583	0.304	0.127
NR2F1	0.575	0.2825	1.011	0.567	0.305	0.1275
ZMYM3	0.857	0.1957	0.692	0.564	0.308	0.1311
HDAC1	1.032	0.1511	-0.304	0.604	0.308	0.1316
MEF2D	0.853	0.1969	1.487	0.544	0.308	0.1316
PHF2	1.543	0.06139	-0.019	0.571	0.309	0.1325
TCF7L1	0.089	0.4644	0.363	0.619	0.309	0.133
ZNF92	0.728	0.2332	1.415	0.55	0.31	0.1339
JMJD1C	0.963	0.1677	0.713	0.56	0.314	0.1391
EZH1	0.761	0.2232	-0.468	0.676	0.314	0.1391
INTS3	0.664	0.2535	1.536	0.547	0.315	0.14
ZNF610	0.98	0.1637	-0.026	0.585	0.316	0.1425
ZNF423	1.067	0.1429	0.675	0.556	0.318	0.1444
KLF8	1.033	0.1508	0.486	0.563	0.318	0.1444
KRAB	1.096	0.1365	0.748	0.554	0.319	0.1459
ZNF133	0.547	0.2922	1.769	0.54	0.32	0.1474
ZNF558	0.765	0.222	1.335	0.545	0.321	0.1484
UHRF2	0.993	0.1604	0.454	0.564	0.323	0.1519
KMT2A	0.947	0.1718	-0.208	0.59	0.326	0.1555
HNF1B	0.763	0.2227	1.099	0.552	0.326	0.1565
NIPBL	0.588	0.2782	0.144	0.586	0.327	0.157
TFAP4	0.623	0.2668	0.742	0.563	0.327	0.1575
ZBTB6	1.004	0.1576	0.908	0.547	0.331	0.1633
ZNF585A	0.591	0.2774	1.442	0.543	0.332	0.1649
TCF7	0.44	0.33	1.06	0.56	0.333	0.1654
E2F7	0.903	0.1831	0.537	0.559	0.334	0.1676
EED	0.004	0.4983	0.389	0.597	0.334	0.1676
SP4	1.248	0.106	0.425	0.554	0.334	0.1681
CDX2	0.28	0.3897	0.943	0.566	0.335	0.1687
PGR	0.707	0.2396	1.143	0.549	0.336	0.1703
CDK7	0.86	0.1949	-0.298	0.591	0.337	0.172
SOX2	-0.457	0.6763	0.605	0.613	0.337	0.1725
FOXP1	0.056	0.4777	0.255	0.6	0.339	0.1753
ZFP69B	0.963	0.1677	0.61	0.555	0.34	0.1764
CBX8	0.762	0.2231	0.583	0.559	0.34	0.1764
KDM4C	1.037	0.15	0.082	0.566	0.345	0.1843
ZNF84	0.454	0.3249	1.607	0.536	0.346	0.1861
ZFP64	-0.123	0.5488	0.268	0.601	0.346	0.1867
ZIM3	0.635	0.2626	1.359	0.537	0.346	0.1867
HINFP	0.69	0.2451	0.668	0.557	0.346	0.1867
PMEL	0.195	0.4226	-0.186	0.622	0.347	0.1884
ZNF467	0.745	0.2282	0.794	0.551	0.348	0.1901
PAX5	0.972	0.1655	0.554	0.553	0.349	0.1907
MYH11	0.615	0.2694	-0.288	0.594	0.35	0.1925
LEF1	0.515	0.3032	0.154	0.578	0.35	0.1931
PRMT1	0.656	0.2559	0.775	0.554	0.351	0.1943
ORC2	0.658	0.2553	1.062	0.546	0.351	0.1949
ZNF770	0.554	0.2899	1.294	0.541	0.351	0.1949
EBF3	0.594	0.2761	1.219	0.542	0.353	0.1973
ILK	0.514	0.3037	1.476	0.536	0.353	0.1973
ZNF441	0.852	0.1972	0.486	0.556	0.354	0.199
PTRF	0.503	0.3076	1.439	0.535	0.357	0.2051
SMAD2-SMAD3	-0.261	0.6028	0.142	0.611	0.359	0.2076
ZNF584	0.683	0.2473	0.806	0.548	0.359	0.2082
MXI1	1.28	0.1002	0.145	0.551	0.36	0.2094
MLLT1	0.572	0.2837	-0.095	0.582	0.361	0.2113
RBBP5	1.016	0.1549	-0.431	0.58	0.362	0.2131
ZNF468	0.838	0.201	0.431	0.555	0.363	0.2144
ZKSCAN5	0.718	0.2364	0.687	0.549	0.363	0.2144
TBP	1.118	0.1318	-0.072	0.561	0.364	0.2163
ICE2	0.653	0.2568	0.868	0.546	0.364	0.2169
MBD1	1.01	0.1561	0.338	0.552	0.365	0.2175
WRNIP1	0.731	0.2323	0.628	0.55	0.365	0.2188
ZNF778	0.261	0.3972	0.928	0.556	0.366	0.2194
ZNF257	0.649	0.2582	0.832	0.546	0.366	0.2207
PYGO2	0.455	0.3247	1.232	0.541	0.366	0.2207
ATF4	0.384	0.3506	0.99	0.552	0.367	0.2213
IKZF1	-0.1	0.5396	0.314	0.584	0.368	0.2245
WDR5	0.523	0.3006	-0.547	0.608	0.37	0.2265
HDGF	0.066	0.4737	0.303	0.579	0.371	0.2297
BCL3	1.432	0.07605	-0.324	0.559	0.372	0.2303
HLTF	0.733	0.2319	0.726	0.542	0.372	0.231
CSDE1	0.317	0.3755	0.4	0.566	0.373	0.2329
ZNF549	0.329	0.371	1.552	0.53	0.375	0.2356
STAT2	0.299	0.3825	-0.177	0.588	0.375	0.2369
ZNF800	0.39	0.3484	1.379	0.531	0.379	0.2442
GRIP1	0.218	0.4137	0.579	0.561	0.379	0.2442
CBX5	0.162	0.4356	0.584	0.56	0.382	0.2502
SETD1A	0.955	0.1699	0.145	0.554	0.385	0.2543
SNAI2	0.835	0.202	0.52	0.541	0.385	0.2549
PHOX2B	0.379	0.3522	1.259	0.533	0.386	0.2563
BRD3	0.383	0.351	-0.509	0.599	0.386	0.257
ZNF263	0.607	0.2719	-0.098	0.57	0.387	0.259
SOX10	0.418	0.3378	1.147	0.534	0.389	0.2625
KLF15	0.921	0.1785	-0.309	0.567	0.389	0.2632
ZNF83	0.528	0.2987	0.286	0.558	0.39	0.2652
RB1	0.955	0.1697	-0.004	0.556	0.391	0.2659
ZNF343	0.869	0.1925	0.038	0.557	0.391	0.2666
HEXIM1	0.776	0.2187	-0.053	0.56	0.393	0.2708
RFX5	0.28	0.3896	-0.3	0.585	0.395	0.2743
ZNF639	0.659	0.2549	0.072	0.559	0.395	0.275
TSHZ1	0.475	0.3176	0.871	0.536	0.397	0.2785
HLF	0.429	0.3338	1.092	0.532	0.399	0.2828
ARID2	0.805	0.2105	-0.211	0.561	0.4	0.2842
SP3	0.986	0.162	-0.038	0.553	0.4	0.2842
ZBTB17	0.104	0.4586	0.119	0.573	0.4	0.2849
DROSHA	0.98	0.1637	0.064	0.549	0.4	0.2849
PAX3	0.343	0.3657	1.178	0.531	0.4	0.2849
BANF1	0.193	0.4233	0.506	0.557	0.4	0.2849
MYBL2	0.478	0.3163	0.733	0.537	0.403	0.2899
KDM6B	0.484	0.314	0.354	0.553	0.404	0.2913
CEBPA	-0.638	0.7381	-0.179	0.647	0.405	0.2942
ZNF121	0.502	0.3079	0.651	0.538	0.406	0.2957
NR2F2	-0.22	0.5872	0.175	0.577	0.406	0.2957
E2F4	0.751	0.2263	-0.392	0.569	0.407	0.2978
ZNF26	0.233	0.4078	1.32	0.525	0.407	0.2986
KLF1	0.296	0.3836	-0.35	0.58	0.411	0.3051
GATA6	0.117	0.4535	0.997	0.539	0.411	0.3059
CNOT3	0.582	0.2804	0.227	0.55	0.412	0.3073
MBD4	0.453	0.3254	0.67	0.536	0.413	0.3095
SMAD3	-0.608	0.7284	0.144	0.593	0.413	0.3103
KLF17	0.775	0.2192	0.19	0.542	0.414	0.3117
MBTD1	0.669	0.2518	0.187	0.547	0.414	0.3117
BPTF	0.647	0.2588	0.255	0.546	0.417	0.3176
TCF12	-0.29	0.6142	0.05	0.58	0.417	0.3184
TTF1	0.417	0.3384	0.883	0.53	0.417	0.3184
UBTF	0.407	0.342	-0.503	0.58	0.418	0.3199
NCOA1	0.454	0.3248	0.507	0.541	0.418	0.3214
SIN3A	0.632	0.2636	-0.679	0.579	0.419	0.3221
NFRKB	0.629	0.2645	0.394	0.538	0.419	0.3228
MAML3	0.324	0.3731	1.007	0.528	0.42	0.3236
CBX6	0.385	0.3502	-0.026	0.56	0.424	0.3326
TRIM28	-0.909	0.8184	0.821	0.571	0.424	0.3326
NR0B1	0.724	0.2345	0.003	0.55	0.424	0.3326
ZNF22	0.238	0.4058	1.104	0.526	0.425	0.3341
IKZF2	0.537	0.2956	0.492	0.535	0.425	0.3348
CHD1	0.577	0.2818	-0.677	0.577	0.427	0.3394
RBPJ	-0.267	0.6052	-0.437	0.597	0.428	0.3409
ZNF695	0.502	0.3079	0.4	0.538	0.428	0.3416
HNF1A	0.169	0.433	0.571	0.542	0.43	0.3447
BCL6	0.028	0.4889	-0.105	0.572	0.431	0.3477
POLR2M	0.532	0.2973	-0.174	0.558	0.431	0.3485
GLI2	0.232	0.4081	-0.688	0.588	0.433	0.3516
ZNF202	-0.644	0.7403	-0.388	0.626	0.434	0.3546
TERF1	0.379	0.3524	0.55	0.533	0.438	0.3623
FOXP2	0.543	0.2936	0.164	0.541	0.439	0.3639
LMNA	-0.209	0.5828	0.577	0.551	0.439	0.3654
CHD2	0.475	0.3173	-0.443	0.566	0.44	0.3677
C17orf49	0.609	0.2714	-0.011	0.547	0.442	0.3708
ZNF101	0.044	0.4826	0.405	0.549	0.443	0.3739
SSU72	0.321	0.3743	0.587	0.53	0.444	0.3763
SCRT1	0.073	0.4707	0.719	0.533	0.445	0.377
BRD2	0.099	0.4606	-0.844	0.594	0.448	0.3833
ZNF134	0.135	0.4465	1.006	0.521	0.448	0.3848
ZNF18	0.215	0.4148	0.047	0.555	0.45	0.388
MCM7	-0.619	0.732	0.451	0.564	0.452	0.3919
ZNF574	0.535	0.2964	0.075	0.54	0.452	0.3919
RAG2	0.659	0.255	-0.192	0.546	0.452	0.3927
SUMO2	-1.183	0.8815	0.525	0.578	0.452	0.3935
PDX1	0.144	0.4426	0.812	0.524	0.453	0.3951
INTS12	0.62	0.2677	-0.106	0.544	0.454	0.3966
ZNF580	0.508	0.3057	0.26	0.532	0.454	0.3966
HDAC3	-0.751	0.7736	0.054	0.581	0.454	0.3982
SMARCC2	0.526	0.2996	0.177	0.532	0.458	0.4053
KLF9	0.706	0.2401	-0.487	0.555	0.458	0.4069
ZNF324	0.616	0.2691	0.103	0.532	0.459	0.4077
FOXO3	0.158	0.4372	0.472	0.533	0.46	0.4101
MYC	-0.59	0.7224	-0.807	0.66	0.46	0.4117
ZNF479	0.229	0.4093	0.593	0.525	0.461	0.4125
TAF1	0.449	0.3269	-0.749	0.572	0.462	0.414
FAIRE	-0.563	0.7131	-0.228	0.582	0.462	0.414
CTNNB1	0.149	0.4408	0.689	0.522	0.465	0.422
GATA3	-3.452	0.9997	0.371	0.639	0.465	0.422
INSM2	0.436	0.3315	0.208	0.532	0.466	0.4236
POU2F2	-0.032	0.5127	-0.22	0.561	0.467	0.4252
HAND2	0.059	0.4765	0.927	0.517	0.467	0.4252
DLX2	0.121	0.4516	0.705	0.52	0.468	0.4292
USF2	0.227	0.4101	-0.298	0.558	0.469	0.43
DPPA2	0.097	0.4615	0.782	0.519	0.469	0.4308
ZNF93	0.16	0.4365	0.604	0.522	0.47	0.4332
PITX3	0.102	0.4592	0.702	0.519	0.473	0.4388
MYCN	0.175	0.4307	-0.588	0.566	0.474	0.442
FAM208A	0.63	0.2644	-0.324	0.542	0.475	0.4436
SIX1	-0.086	0.5343	0.352	0.538	0.477	0.4476
BIRA	-0.408	0.6582	0.5	0.545	0.477	0.4492
TCF4	-0.517	0.6975	0.58	0.546	0.478	0.45
BMI1	-0.719	0.764	-0.083	0.575	0.481	0.4581
HEY1	0.515	0.3033	-0.236	0.539	0.482	0.4589
TLX1	0.127	0.4496	0.521	0.521	0.483	0.4621
PHF8	0.356	0.3609	-0.736	0.565	0.483	0.4629
ELF1	0.221	0.4125	-0.826	0.572	0.485	0.4653
ZBTB40	-0.549	0.7087	-0.663	0.592	0.485	0.4653
CHD7	-0.174	0.5689	0.028	0.552	0.485	0.4661
ZNF518A	0.426	0.3352	-0.017	0.532	0.485	0.4669
NFIL3	0.139	0.4446	0.481	0.521	0.486	0.4694
FOXJ2	0.245	0.4031	0.179	0.529	0.486	0.4694
KDM1B	-0.11	0.5439	0.928	0.508	0.489	0.4742
FGFR1	0.366	0.3572	-0.621	0.559	0.489	0.4742
HDAC8	0.243	0.4041	0.209	0.526	0.491	0.4791
TAZ	0.185	0.4265	0.339	0.523	0.491	0.4807
MED12	0.316	0.3761	0.112	0.528	0.494	0.4855
HES1	-0.361	0.6409	0.091	0.551	0.494	0.4871
TAF3	0.541	0.2944	-0.397	0.54	0.495	0.4879
SND1	-0.085	0.534	0.251	0.533	0.495	0.4888
FLI1	-0.442	0.6709	-0.313	0.566	0.498	0.496
ZNF528	0.254	0.3999	0.115	0.527	0.498	0.496
NEUROD1	-0.264	0.6041	0.512	0.528	0.499	0.4968
HNF4A	-0.204	0.5807	0.36	0.531	0.499	0.4976
ZNF136	-0.228	0.5903	1.059	0.503	0.5	0.4993
NEUROG2	-0.14	0.5558	0.44	0.526	0.501	0.5025
CDK9	0.043	0.4828	-0.836	0.572	0.502	0.5041
H3F3B	-0.145	0.5578	0.779	0.507	0.502	0.5049
MAPK1	0.419	0.3376	-0.57	0.55	0.502	0.5049
WHSC1	0.023	0.4909	0.524	0.515	0.504	0.5082
HIRA	-0.436	0.6687	0.248	0.544	0.505	0.5106
TET2	-1.367	0.9142	-0.587	0.624	0.505	0.5114
POU5F1	-0.866	0.8066	0.274	0.556	0.505	0.5122
NFKB2	0.103	0.4591	0.349	0.518	0.506	0.5138
NANOG	-0.707	0.7601	0.548	0.541	0.507	0.5146
CBFB	0.457	0.3239	-0.601	0.547	0.508	0.5179
MYOG	-0.284	0.6119	0.631	0.518	0.508	0.5179
TFDP1	-0.248	0.5977	-0.625	0.568	0.508	0.5187
ZNF440	-0.215	0.5851	0.81	0.503	0.51	0.5219
ZKSCAN1	-0.541	0.7057	-0.146	0.559	0.51	0.5219
MECOM	0.06	0.476	0.354	0.517	0.51	0.5227
KLF11	0.463	0.3217	-0.48	0.538	0.512	0.5276
GTF2F1	-0.024	0.5098	-0.767	0.566	0.513	0.5292
NR1H3	0.009	0.4964	0.137	0.528	0.514	0.5308
ZNF175	-0.89	0.8132	0.12	0.559	0.515	0.534
EOMES	-0.275	0.6085	0.636	0.513	0.516	0.5356
EGR3	0.103	0.4591	0.189	0.519	0.516	0.5356
SETX	0.338	0.3677	-0.246	0.531	0.517	0.538
ASCL1	-0.963	0.8322	0.493	0.547	0.517	0.5389
GRHL3	-0.337	0.6321	0.016	0.542	0.519	0.5421
HOXA4	0.364	0.3579	-0.314	0.532	0.519	0.5429
CBX3	-1.395	0.9186	0.226	0.568	0.52	0.5445
MYOD1	-0.439	0.6696	0.281	0.534	0.521	0.5461
MGEA5	0.252	0.4006	-0.13	0.527	0.521	0.5469
ETV6	-0.427	0.6655	0.083	0.542	0.521	0.5477
ZNF28	0.062	0.4751	0.223	0.517	0.521	0.5477
ZNF280A	-0.284	0.6118	0.826	0.5	0.522	0.5485
MYB	-0.155	0.5617	0.039	0.532	0.522	0.5501
POLR2AphosphoS5	0.124	0.4507	-0.294	0.536	0.523	0.5517
FOXA1	-8.902	1	0.053	0.602	0.524	0.5541
KLF12	0.404	0.3431	-0.457	0.534	0.524	0.5549
ZNF71	0.159	0.437	-0.62	0.55	0.526	0.559
MECP2	0.229	0.4093	-0.661	0.548	0.53	0.5662
PRDM14	-0.017	0.5067	0.271	0.513	0.53	0.5678
MLLT3	0.168	0.4335	-0.063	0.523	0.531	0.5686
PROX1	-0.153	0.5607	0.044	0.529	0.531	0.5702
ZNF189	0.316	0.3759	-0.364	0.53	0.532	0.5726
FOXK2	-0.664	0.7465	-0.151	0.555	0.535	0.5789
ZNF597	0.049	0.4803	0.085	0.516	0.537	0.5821
GATAD1	0.123	0.4512	-0.374	0.533	0.538	0.5853
SIX2	-0.537	0.7044	0.56	0.517	0.539	0.5877
POLR3D	-2.981	0.9986	-0.329	0.614	0.542	0.5932
ING2	0.207	0.4181	-0.292	0.524	0.543	0.5956
ZNF786	0.271	0.393	-0.404	0.527	0.545	0.5996
MEIS1	-0.456	0.6758	0.239	0.527	0.545	0.6004
SP2	0.043	0.4828	-0.764	0.553	0.547	0.6043
MITF	-0.674	0.7499	0.141	0.538	0.547	0.6051
RELB	-0.276	0.6086	0.078	0.524	0.547	0.6051
E2F3	0.255	0.3992	-0.462	0.527	0.55	0.6122
RUNX2	-0.549	0.7085	0.051	0.534	0.551	0.6137
RELA	-1.244	0.8932	-0.492	0.577	0.553	0.6184
ZNF490	-0.386	0.6502	0.63	0.494	0.555	0.6231
PAX6	-0.586	0.7212	0.168	0.528	0.556	0.6247
ZNF391	-0.051	0.5202	-0.643	0.544	0.558	0.6293
ZNF485	-0.318	0.6249	0.483	0.498	0.558	0.6293
HOXB13	-1.706	0.956	0.495	0.552	0.56	0.634
NRF1	-0.762	0.777	-0.932	0.576	0.561	0.6347
FANCD2	-0.303	0.619	0.412	0.499	0.561	0.6355
GTF2I	-0.737	0.7696	0.068	0.536	0.563	0.6386
TBL1X	0.2	0.4207	-0.482	0.524	0.563	0.6401
TERF2	-0.042	0.5169	-0.028	0.512	0.563	0.6401
RAD51	-0.887	0.8125	-0.321	0.555	0.564	0.6417
NCOR2	-0.089	0.5354	-0.056	0.513	0.567	0.6486
EGR1	-0.429	0.6662	-1.211	0.57	0.571	0.6562
ZFAT	-0.291	0.6147	0.269	0.499	0.571	0.6562
MKL1	0.1	0.4603	-0.383	0.519	0.572	0.6592
ZNF793	-0.452	0.6743	0.378	0.499	0.577	0.6691
CHD8	-1.086	0.8612	-0.996	0.581	0.579	0.6743
SON	-0.121	0.5482	-0.153	0.508	0.58	0.6758
ZNF611	0.002	0.4994	-0.293	0.514	0.581	0.6765
ZBED1	-0.28	0.6103	-0.298	0.524	0.581	0.6773
RUNX1	-2.579	0.9951	-0.658	0.601	0.581	0.6773
NFYA	-0.652	0.7428	-0.735	0.559	0.581	0.678
ZNF429	-0.362	0.6414	0.268	0.495	0.583	0.681
LANA	-0.176	0.5699	-1.038	0.55	0.585	0.6862
ZNF605	-0.361	0.641	0.239	0.495	0.585	0.6862
SOX11	-0.697	0.757	0.459	0.502	0.587	0.6899
ZBTB11	-0.633	0.7367	-0.931	0.561	0.587	0.6899
SPIB	-0.893	0.8141	0.135	0.527	0.587	0.6906
SMAD4	-0.721	0.7647	-0.397	0.546	0.588	0.6913
FXR2	-0.205	0.5812	-0.099	0.504	0.588	0.6921
ZNF438	-0.266	0.6047	-0.391	0.524	0.588	0.6921
SKI	-0.165	0.5655	-0.185	0.506	0.589	0.6935
ZNF284	-0.421	0.663	0.294	0.492	0.589	0.6943
SRCAP	-0.434	0.6677	0.324	0.491	0.59	0.6965
NR1H2	-0.395	0.6536	-0.221	0.519	0.591	0.6987
DMC1	-0.449	0.6732	0.352	0.49	0.592	0.7001
INO80	-1.279	0.8995	-1.262	0.593	0.595	0.7066
ZNF750	-0.295	0.6161	0.039	0.499	0.595	0.7066
XRN2	-0.188	0.5744	-0.815	0.537	0.596	0.7073
CBX1	-0.163	0.5649	-0.718	0.531	0.599	0.7131
ZNF680	-1.46	0.9278	0.253	0.536	0.599	0.7131
AR	-12.817	1	-0.019	0.569	0.599	0.7131
NKRF	-0.317	0.6242	-0.721	0.537	0.6	0.7152
FUS	-0.266	0.6047	-0.352	0.516	0.6	0.7152
IRAK4	0.119	0.4527	-0.707	0.52	0.601	0.7174
SATB1	-0.878	0.8101	-0.189	0.532	0.601	0.7181
LMO1	-0.226	0.5895	-0.242	0.503	0.604	0.7244
ZNF281	-0.073	0.5292	-0.481	0.511	0.606	0.7272
CDK12	0.02	0.4921	-0.59	0.515	0.606	0.7286
ATF1	-1.016	0.8451	-0.991	0.566	0.606	0.7286
OGT	-0.601	0.7261	-1.001	0.556	0.607	0.7293
GATAD2B	-1.141	0.873	-1.213	0.579	0.607	0.7293
CREBBP	-0.969	0.8338	-0.594	0.55	0.611	0.737
IRF3	-0.322	0.6264	-0.664	0.53	0.611	0.737
PRDM11	-0.037	0.5148	-0.714	0.521	0.612	0.7397
RBL1	-0.217	0.5859	-0.331	0.503	0.613	0.7411
UBE2I	-0.172	0.5684	-0.417	0.505	0.613	0.7418
NBN	-1.395	0.9185	-0.968	0.575	0.614	0.7438
KDM6A	-0.281	0.6107	-0.245	0.5	0.615	0.7452
TCOF1	0.081	0.4679	-0.766	0.518	0.616	0.7465
TBX5	-0.923	0.8219	0.402	0.495	0.618	0.7506
ZNF563	-0.504	0.6929	0.135	0.487	0.619	0.7519
XCL1	-0.046	0.5185	-0.615	0.512	0.619	0.7526
LYL1	-1.251	0.8946	0.003	0.532	0.62	0.7546
FOXH1	-0.668	0.7478	0.141	0.497	0.621	0.756
TFAP2A	-1.033	0.8491	-0.244	0.532	0.621	0.7566
THAP1	0.035	0.486	-0.745	0.516	0.622	0.758
ING5	-0.314	0.6233	-0.273	0.498	0.623	0.7606
NOTCH1	-1.107	0.8659	-1.051	0.565	0.623	0.7606
ZNF671	-0.235	0.593	-0.413	0.502	0.623	0.7606
SAP30	-0.204	0.5809	-0.925	0.527	0.628	0.7691
HSF1	-0.585	0.7207	-1.348	0.557	0.631	0.7743
SP140	-0.606	0.7278	-0.273	0.509	0.632	0.7769
KLF6	0.031	0.4878	-0.888	0.516	0.633	0.7781
FOXM1	-2.114	0.9827	-1.039	0.585	0.633	0.7781
CDK6	0.017	0.4932	-0.865	0.515	0.634	0.7807
NFYB	-0.379	0.6478	-0.497	0.509	0.636	0.7826
COPS2	-0.211	0.5837	-0.594	0.503	0.636	0.7832
MED1	-3.063	0.9989	-1.312	0.609	0.636	0.7838
RPE	-0.306	0.6203	-0.978	0.529	0.638	0.7863
POLR2A	-10.791	1	-1.196	0.601	0.639	0.7888
PML	-1.374	0.9153	-1.116	0.569	0.64	0.7895
ZFX	-1.108	0.8661	-1.062	0.559	0.641	0.7919
HOTAIR	-1.049	0.8529	0.345	0.49	0.641	0.7925
CDK2	-0.885	0.8118	0.149	0.487	0.643	0.7962
YY1	-2.266	0.9883	-1.206	0.588	0.646	0.7999
ZNF506	-0.57	0.7155	-0.034	0.483	0.646	0.7999
ETV4	-0.512	0.6957	-0.714	0.522	0.646	0.8011
SMAD2	-1.022	0.8467	0.058	0.502	0.647	0.8017
PR	-5.694	1	-0.541	0.568	0.647	0.8017
IRF5	-0.678	0.7511	0.137	0.475	0.647	0.8029
ETV5	-0.577	0.718	-0.322	0.5	0.648	0.8035
ZBTB48	-2.386	0.9915	-0.827	0.574	0.648	0.8041
KLF7	-0.348	0.6362	-0.959	0.525	0.649	0.8052
LARP7	-1.127	0.8702	-0.377	0.529	0.649	0.8058
ZNF350	-0.378	0.6471	-0.402	0.494	0.649	0.8058
NFKB1	-0.508	0.6942	-0.553	0.509	0.65	0.8064
TGIF2	-0.19	0.5752	-0.937	0.516	0.65	0.8064
L3MBTL4	-0.165	0.5653	-0.806	0.506	0.65	0.8076
THAP11	-0.142	0.5566	-0.848	0.507	0.651	0.8094
OVOL3	-0.538	0.7048	-0.609	0.515	0.653	0.8117
REPIN1	-0.891	0.8136	-0.555	0.526	0.654	0.8135
GTF2A2	-0.562	0.7129	-0.163	0.483	0.654	0.8135
GPS2	-0.129	0.5513	-0.93	0.507	0.655	0.8152
ETV1	-0.369	0.644	-1.006	0.525	0.656	0.8175
LMNB1	-0.593	0.7235	-0.123	0.482	0.657	0.8186
EWSR1	-1.37	0.9147	-0.823	0.553	0.659	0.8214
CAMTA2	-0.521	0.6988	-0.284	0.486	0.659	0.822
PRDM2	-0.316	0.6241	-0.984	0.517	0.661	0.8254
PAF1	-1.515	0.9351	-1.108	0.563	0.662	0.8265
CREB1	-1.458	0.9276	-1.306	0.569	0.663	0.8276
ERG	-3.637	0.9999	-2.365	0.646	0.663	0.8276
ZNF823	-0.82	0.7938	0.063	0.466	0.665	0.8314
HNF4G	-1.307	0.9044	-0.155	0.516	0.668	0.8347
MYF5	-0.419	0.6625	-0.577	0.492	0.67	0.8379
ZNF76	-0.905	0.8173	-1.239	0.549	0.67	0.8384
ZNF44	-0.3	0.6178	-0.745	0.499	0.671	0.84
ZNF320	-0.95	0.8289	-0.038	0.486	0.672	0.841
ZSCAN23	-0.387	0.6505	-0.728	0.501	0.672	0.8415
PPARG	-1.604	0.9456	-0.421	0.535	0.674	0.8436
KLF5	-1.41	0.9207	-1.022	0.554	0.676	0.8467
NFATC1	-0.633	0.7366	-1.272	0.537	0.676	0.8472
ZNF141	-0.585	0.7208	-0.365	0.482	0.678	0.8497
TAT	-0.616	0.731	-0.328	0.48	0.682	0.8552
REL	-0.597	0.7247	-1.208	0.53	0.682	0.8552
ZSCAN22	-0.515	0.6968	-1.079	0.519	0.683	0.8571
NKX3-1	-1.131	0.871	0.02	0.484	0.685	0.8596
POLR2B	-0.465	0.6789	-1.024	0.514	0.686	0.8605
E2F2	-0.515	0.6967	-0.556	0.486	0.686	0.8605
MTA3	-1.586	0.9436	-1.591	0.573	0.686	0.861
ZNF682	-0.365	0.6426	-1.057	0.507	0.686	0.861
POLR3A	-0.696	0.7567	-0.757	0.513	0.687	0.8615
SOX13	-0.671	0.7488	-0.51	0.493	0.688	0.8629
ESRRA	-0.719	0.7638	-1.36	0.538	0.688	0.8639
CREM	-0.834	0.7979	-0.598	0.502	0.689	0.8648
ZNF808	-1.01	0.8439	0.109	0.452	0.69	0.8657
FOXD2	-0.34	0.6331	-0.93	0.497	0.69	0.8662
KLF13	-0.551	0.7093	-0.827	0.503	0.691	0.8667
ZNF768	-0.792	0.7858	-0.272	0.468	0.691	0.8676
ZNF547	-0.97	0.8339	-1.299	0.541	0.693	0.8694
CDC5L	-0.788	0.7846	-0.553	0.496	0.693	0.8703
ZNF780A	-0.798	0.7877	-0.28	0.467	0.694	0.8708
RBL2	-1.064	0.8564	-0.901	0.529	0.695	0.8722
ZNF436	-0.859	0.8049	-0.239	0.463	0.695	0.8726
ZNF280D	-0.439	0.6695	-0.949	0.501	0.696	0.8735
REST	-8.485	1	-0.675	0.556	0.696	0.874
SOX4	-0.841	0.7999	-0.487	0.49	0.699	0.8771
KLF4	-1.5	0.9332	-0.855	0.538	0.699	0.8775
HBP1	-0.368	0.6435	-1.164	0.505	0.699	0.8775
ZNF143	-1.94	0.9738	-1.379	0.569	0.7	0.8779
EGR2	-0.949	0.8287	-1.233	0.534	0.7	0.8779
BRCA1	-1.769	0.9615	-1.518	0.571	0.702	0.8806
ZFP57	-1.098	0.8639	-0.221	0.483	0.703	0.8818
EGLN2	-0.339	0.6326	-1.09	0.497	0.703	0.8823
DPF1	-0.704	0.7592	-1.157	0.521	0.703	0.8827
DACOR1	-0.986	0.838	-0.084	0.454	0.704	0.8831
ZNF248	-1.025	0.8473	-0.01	0.451	0.704	0.8831
ZBTB1	-0.626	0.7345	-0.903	0.503	0.705	0.884
SUPT5H	-1.148	0.8746	-1.112	0.536	0.705	0.8844
MBD2	-1.154	0.8758	-1.19	0.538	0.706	0.8852
KDM4B	-0.595	0.7242	-1.06	0.509	0.706	0.8857
ZNF17	-0.949	0.8286	-0.227	0.458	0.707	0.8865
ZFP28	-1.247	0.8938	0.046	0.462	0.707	0.8873
RXRG	-1.551	0.9395	-0.935	0.538	0.709	0.8894
MCM2	-1.009	0.8434	-0.136	0.452	0.71	0.8906
TAF7	-1.168	0.8786	-1.162	0.535	0.712	0.8922
TFAP2C	-2.16	0.9846	-0.782	0.547	0.712	0.8926
ZNF573	-0.867	0.8071	-0.393	0.462	0.712	0.893
RFX1	-1.769	0.9615	-0.946	0.547	0.714	0.895
EBNA2	-0.749	0.7731	-0.511	0.471	0.714	0.895
MCRS1	-0.368	0.6436	-1.133	0.495	0.714	0.895
EP400	-0.442	0.6709	-0.99	0.491	0.714	0.895
ZNF331	-1.058	0.8549	-0.07	0.448	0.715	0.8954
ZNF140	-1.74	0.959	-0.27	0.511	0.716	0.8974
E2F8	-0.494	0.6894	-0.934	0.488	0.717	0.8978
ZNF792	-0.539	0.7052	-1.143	0.501	0.719	0.8997
KAT8	-0.978	0.836	-0.997	0.516	0.719	0.9001
ZNF75D	-1.381	0.9163	-0.059	0.469	0.72	0.9009
BCAT1	-0.887	0.8124	-0.624	0.486	0.722	0.9031
SCML2	-0.556	0.7109	-1.184	0.502	0.722	0.9031
NFATC3	-0.415	0.6611	-1.158	0.492	0.722	0.9031
CLOCK	-1.255	0.8952	-0.609	0.506	0.723	0.9043
HOXA6	-0.413	0.6603	-1.186	0.492	0.723	0.9046
LMO2	-1.575	0.9424	-0.509	0.514	0.724	0.9057
AFF4	-1.539	0.9381	-1.219	0.543	0.725	0.9065
DDX5	-0.641	0.7394	-1.228	0.51	0.725	0.9068
SRC	-0.912	0.8191	-0.997	0.509	0.725	0.9068
ERCC3	-0.58	0.7191	-0.894	0.483	0.727	0.9083
CHAT	-1.414	0.9213	-0.005	0.456	0.728	0.909
ESR1	-24.367	1	-0.967	0.553	0.728	0.909
NME2	-1.386	0.9172	-0.082	0.46	0.729	0.9101
ZNF169	-1.006	0.8427	-0.341	0.452	0.729	0.9108
ZNF146	-0.904	0.817	-0.806	0.495	0.73	0.9119
STAT5B	-1.566	0.9413	-1.104	0.536	0.731	0.9122
TERC	-1.509	0.9344	-0.145	0.476	0.731	0.9126
TLE3	-1.933	0.9734	0.102	0.48	0.733	0.9147
SPIN1	-0.501	0.6918	-1.132	0.487	0.734	0.9154
ZNF483	-0.421	0.6631	-1.267	0.492	0.735	0.916
TET1	-0.43	0.6665	-1.265	0.491	0.736	0.9171
HIF1A	-1.38	0.9162	-1.59	0.548	0.736	0.9171
ZNF788	-0.878	0.8099	-0.717	0.48	0.736	0.9171
SSRP1	-1.95	0.9744	-0.6	0.523	0.736	0.9174
HCFC1	-1.712	0.9565	-1.338	0.549	0.742	0.9224
FXR1	-0.59	0.7224	-1.046	0.482	0.742	0.9224
DIDO1	-0.839	0.7993	-0.917	0.487	0.742	0.9224
ASH1L	-0.45	0.6735	-1.286	0.49	0.743	0.924
TSC22D4	-2.053	0.98	-0.381	0.505	0.744	0.9246
TRRAP	-0.855	0.8037	-1.106	0.496	0.746	0.9259
GTF2E2	-0.602	0.7265	-1.057	0.481	0.747	0.9271
DLX1	-0.597	0.7249	-1.086	0.481	0.748	0.9277
SOX9	-0.747	0.7723	-1.416	0.513	0.748	0.928
PARP1	-1.232	0.8911	-0.223	0.431	0.749	0.9287
NPAT	-0.531	0.7024	-1.238	0.485	0.75	0.9296
CDCA2	-1.077	0.8593	-0.424	0.446	0.751	0.9302
DCP1A	-0.934	0.8249	-1.189	0.502	0.751	0.9308
HCFC1R1	-1.035	0.8496	-0.539	0.45	0.755	0.9335
RUNX1T1	-1.537	0.9378	-0.668	0.5	0.755	0.934
ZNF304	-1.043	0.8514	-0.534	0.449	0.756	0.9343
STAT4	-1.211	0.887	-0.581	0.471	0.756	0.9343
SMN1	-1.253	0.895	-0.228	0.43	0.756	0.9343
NR2C2	-2.932	0.9983	-1.515	0.557	0.756	0.9349
ORC1	-0.601	0.7262	-1.176	0.481	0.757	0.9352
SIX5	-1.502	0.9334	-1.249	0.528	0.758	0.9363
FOXK1	-1.711	0.9564	-1.135	0.53	0.76	0.9375
ZNF675	-1.074	0.8587	-0.544	0.446	0.761	0.9383
HHEX	-1.269	0.8978	-0.532	0.463	0.761	0.9386
CTBP2	-1.038	0.8504	-1.632	0.526	0.762	0.9394
ETS2	-1.422	0.9224	-1.242	0.522	0.766	0.9421
LEO1	-0.641	0.7391	-1.196	0.478	0.766	0.9421
ZNF623	-0.717	0.7632	-1.273	0.489	0.766	0.9424
ERCC2	-0.794	0.7865	-1.07	0.467	0.768	0.944
ZBTB33	-2.974	0.9985	-1.832	0.559	0.772	0.9468
CREB3L4	-0.938	0.826	-0.919	0.458	0.773	0.947
NCOR1	-1.077	0.8593	-1.433	0.515	0.773	0.947
ZNF618	-0.841	0.7998	-1.097	0.464	0.773	0.9473
GABPA	-3.115	0.9991	-1.678	0.556	0.775	0.9485
ZSCAN5A	-0.887	0.8126	-1.351	0.495	0.776	0.9493
EHF	-1.239	0.8922	-1.12	0.495	0.783	0.9538
PTPN11	-0.617	0.7315	-1.407	0.48	0.783	0.954
PIAS1	-4.062	1	-0.219	0.47	0.785	0.9556
MCM3	-1.2	0.8849	-0.905	0.472	0.786	0.9558
ETS1	-3.239	0.9994	-1.653	0.551	0.787	0.9564
CCDC101	-1.059	0.8552	-1.187	0.485	0.789	0.9575
ATF7IP	-1.47	0.9293	-0.992	0.492	0.79	0.9586
ELK1	-2.062	0.9804	-1.314	0.528	0.794	0.9605
BCL11B	-1.687	0.9542	-1.387	0.524	0.794	0.9605
ZNF697	-1.138	0.8724	-1.245	0.491	0.794	0.9605
MORC2	-1.567	0.9414	-1.36	0.518	0.794	0.9607
ZNF488	-1.556	0.9401	-0.655	0.46	0.795	0.9613
EHMT2	-3.086	0.999	-0.735	0.505	0.796	0.9617
ZNF765	-1.185	0.882	-0.731	0.436	0.797	0.9623
SFPQ	-1.503	0.9336	-0.386	0.396	0.797	0.9625
MRE11A	-1.009	0.8435	-1.302	0.476	0.802	0.9649
ERF	-1.69	0.9545	-0.77	0.483	0.802	0.9653
ZNF711	-0.882	0.8111	-1.349	0.462	0.803	0.9656
PPARGC1A	-0.888	0.8127	-1.342	0.461	0.805	0.9664
FOXG1	-0.953	0.8297	-1.26	0.457	0.805	0.9668
YBX1	-3.36	0.9996	-0.472	0.476	0.806	0.9673
KDM3A	-1.082	0.8604	-1.453	0.491	0.808	0.9684
GRHL2	-4.854	1	-0.689	0.496	0.81	0.9691
CPSF3L	-1.547	0.9391	-1.482	0.513	0.81	0.9693
ZNF445	-1.389	0.9175	-0.642	0.413	0.81	0.9693
DDX21	-1.092	0.8626	-1.275	0.472	0.81	0.9693
AHR	-2.129	0.9834	-0.593	0.463	0.811	0.9696
ELL2	-2.175	0.9852	-1.386	0.524	0.812	0.9703
DEAF1	-0.954	0.8301	-1.335	0.457	0.813	0.9706
ZNF260	-0.98	0.8364	-1.328	0.455	0.817	0.9725
ETV7	-0.977	0.8357	-1.351	0.455	0.819	0.9733
ATOH1	-0.894	0.8144	-1.508	0.461	0.82	0.9736
GABP	-0.989	0.8386	-1.712	0.49	0.821	0.9742
ZNF486	-2.171	0.985	-0.344	0.404	0.822	0.9748
ZNF287	-1.554	0.9399	-0.587	0.385	0.822	0.9748
ZNF217	-1.407	0.9203	-0.73	0.411	0.823	0.9751
KAT5	-1.489	0.9318	-1.326	0.491	0.825	0.9757
CBFA2T2	-0.991	0.8392	-1.388	0.454	0.826	0.9762
U2AF1	-1.435	0.9243	-1.226	0.48	0.826	0.9763
VEZF1	-1.185	0.882	-1.448	0.483	0.826	0.9763
AGO1	-1.517	0.9353	-1.427	0.497	0.828	0.9769
NELFA	-3.169	0.9992	-1.391	0.522	0.828	0.9772
ZNF8	-1.716	0.9569	-1.308	0.5	0.829	0.9775
GTF2B	-2.67	0.9962	-1.338	0.515	0.829	0.9775
CENPT	-1.668	0.9523	-0.517	0.349	0.829	0.9776
DNMT3A	-1.431	0.9238	-1.906	0.51	0.83	0.978
NR5A2	-1.875	0.9696	-0.679	0.443	0.831	0.9782
BTAF1	-0.964	0.8326	-1.524	0.456	0.831	0.9785
ZNF586	-1.698	0.9553	-0.503	0.329	0.832	0.9787
ZNF641	-1.152	0.8754	-1.446	0.468	0.833	0.979
MBOAT4	-0.876	0.8094	-1.793	0.462	0.834	0.9793
ZBTB16	-1.742	0.9592	-1.161	0.488	0.834	0.9795
STAT5	-2.258	0.988	-1.332	0.507	0.834	0.9795
SF1	-1.546	0.939	-0.715	0.386	0.835	0.9797
TAFII	-1.251	0.8946	-1.425	0.472	0.837	0.9805
ZNF781	-1.814	0.9652	-0.717	0.438	0.837	0.9805
ZNF649	-1.666	0.9522	-0.607	0.35	0.837	0.9806
BAHD1	-2.605	0.9954	-0.462	0.413	0.838	0.9807
CENPC	-1.732	0.9583	-0.458	0.143	0.838	0.9807
BARX1	-1.043	0.8516	-1.408	0.449	0.838	0.9808
NELFE	-5.17	1	-1.719	0.53	0.84	0.9817
LRWD1	-1.73	0.9582	-0.494	0.207	0.841	0.9818
ASCL2	-1	0.8415	-1.607	0.453	0.842	0.9822
MEN1	-1.328	0.9079	-1.352	0.461	0.842	0.9823
ARID5B	-1.09	0.8622	-1.398	0.445	0.843	0.9826
PRDM12	-1.647	0.9503	-0.687	0.358	0.843	0.9827
NCAPG2	-1.553	0.9398	-0.781	0.385	0.844	0.9829
ZNF264	-1.448	0.9262	-1.57	0.489	0.844	0.9831
HMGN1	-1.02	0.8461	-1.601	0.451	0.845	0.9833
KLF3	-1.2	0.8848	-1.312	0.435	0.847	0.984
CD59	-1.131	0.871	-1.39	0.441	0.847	0.984
NOTCH3	-1.706	0.956	-0.649	0.316	0.849	0.9844
CASP8AP2	-1.157	0.8763	-1.368	0.439	0.849	0.9846
CRY1	-1.709	0.9562	-0.629	0.315	0.849	0.9846
ZNF430	-1.646	0.9501	-0.752	0.358	0.851	0.985
ZNF292	-1.616	0.9469	-0.836	0.369	0.855	0.9862
EPC1	-1.674	0.9529	-1.307	0.466	0.856	0.9864
SIRT1	-3.061	0.9989	-0.636	0.426	0.856	0.9866
PLRG1	-2.448	0.9928	-0.493	0.2	0.857	0.9867
SREBF2	-1.126	0.8698	-1.564	0.442	0.857	0.9868
POU2F1	-1.707	0.9561	-0.724	0.315	0.858	0.9871
ARNT2	-1.1	0.8644	-1.609	0.444	0.859	0.9874
ELK3	-1.027	0.8479	-1.781	0.451	0.86	0.9875
RARA	-2.598	0.9953	-2.319	0.52	0.86	0.9875
FEV	-1.146	0.8741	-1.565	0.44	0.861	0.9878
ZXDC	-1.246	0.8936	-1.368	0.43	0.861	0.9879
SETDB1	-3.748	0.9999	-1.655	0.516	0.861	0.988
ZNF701	-1.2	0.885	-1.459	0.435	0.863	0.9884
SRSF3	-1.399	0.9191	-1.523	0.457	0.863	0.9885
ZNF354C	-1.708	0.9562	-0.767	0.315	0.864	0.9886
RUVBL1	-1.147	0.8744	-1.616	0.44	0.866	0.9891
ZNF48	-1.696	0.955	-0.865	0.331	0.867	0.9893
KMT2D	-2.811	0.9975	-1.547	0.501	0.867	0.9893
ZTA	-2.31	0.9896	-0.694	0.378	0.867	0.9894
AGO2	-1.073	0.8584	-1.815	0.447	0.867	0.9895
APOBEC3B	-1.243	0.8931	-1.458	0.43	0.868	0.9896
SPDEF	-1.887	0.9704	-2.317	0.503	0.868	0.9898
RFX2	-1.16	0.8771	-1.616	0.439	0.869	0.9899
BARX2	-1.295	0.9024	-1.373	0.426	0.869	0.9899
USP49	-1.723	0.9576	-0.816	0.27	0.873	0.9907
AFF1	-2.022	0.9784	-1.807	0.5	0.874	0.9909
SREBF1	-2.047	0.9797	-1.786	0.499	0.875	0.9913
SIX4	-1.716	0.9569	-0.887	0.303	0.876	0.9914
LMTK3	-1.954	0.9747	-1.13	0.434	0.877	0.9916
ZIC2	-1.236	0.8918	-1.618	0.431	0.877	0.9917
ZNF585B	-1.798	0.9639	-1.153	0.43	0.878	0.9918
BRDU	-4.494	1	-0.66	0.357	0.878	0.9919
RBCK1	-1.323	0.9071	-1.484	0.422	0.879	0.9921
GLI4	-1.392	0.918	-1.776	0.455	0.881	0.9924
CSNK2A1	-1.238	0.8922	-1.668	0.431	0.881	0.9925
ZNF138	-1.524	0.9362	-1.294	0.392	0.883	0.9927
MAF	-2.062	0.9804	-2.355	0.5	0.883	0.9928
YBX3	-1.693	0.9548	-1.407	0.445	0.884	0.993
ZNF707	-2.495	0.9937	-1.05	0.427	0.885	0.9932
NFYC	-1.333	0.9087	-1.575	0.421	0.886	0.9934
RBP2	-1.363	0.9136	-1.536	0.416	0.886	0.9934
ASH2L	-1.905	0.9716	-1.207	0.428	0.887	0.9935
ZBTB7B	-1.259	0.896	-1.683	0.429	0.889	0.9938
ARRB1	-1.913	0.9721	-1.211	0.422	0.89	0.9941
PPARD	-1.217	0.8883	-2.178	0.433	0.892	0.9943
NFAT5	-1.342	0.9102	-1.638	0.419	0.893	0.9945
ZNF837	-1.696	0.9551	-1.512	0.44	0.896	0.9949
ZBTB10	-1.355	0.9122	-1.673	0.417	0.896	0.995
EMSY	-1.46	0.9279	-1.574	0.403	0.899	0.9954
PBX1	-1.656	0.9511	-1.956	0.46	0.9	0.9955
GREB1	-3.728	0.9999	-0.943	0.367	0.901	0.9957
ZFP41	-2.352	0.9907	-1.109	0.363	0.904	0.996
NONO	-2.421	0.9923	-1.059	0.318	0.904	0.9961
GMEB2	-1.919	0.9725	-1.509	0.442	0.905	0.9961
HDAC6	-1.663	0.9519	-1.879	0.451	0.907	0.9964
KLF10	-1.714	0.9567	-1.711	0.451	0.907	0.9964
HOXA1	-1.463	0.9282	-1.663	0.403	0.908	0.9965
ZNF16	-1.993	0.9769	-1.474	0.434	0.91	0.9967
GRHL1	-1.575	0.9423	-1.532	0.38	0.911	0.9969
ZNF239	-1.72	0.9573	-1.742	0.45	0.912	0.9969
ZSCAN2	-1.631	0.9486	-1.487	0.364	0.912	0.997
TDRD3	-1.525	0.9364	-1.672	0.391	0.915	0.9972
DNMT3B	-3.038	0.9988	-2.645	0.487	0.915	0.9972
MAFB	-1.486	0.9314	-1.766	0.399	0.915	0.9973
ZNF207	-3.438	0.9997	-1.103	0.316	0.917	0.9974
HJURP	-1.572	0.942	-1.646	0.381	0.919	0.9976
MNT	-2.103	0.9822	-1.968	0.459	0.921	0.9977
WDHD1	-1.71	0.9564	-1.878	0.436	0.922	0.9979
ZNF131	-1.65	0.9505	-1.614	0.357	0.923	0.998
GMEB1	-1.694	0.9548	-1.577	0.332	0.926	0.9982
RARG	-2.309	0.9895	-1.625	0.438	0.926	0.9982
RAC3	-1.557	0.9403	-1.796	0.385	0.926	0.9982
SNAPC1	-1.71	0.9564	-1.468	0.312	0.926	0.9982
AEBP2	-2.123	0.9831	-1.45	0.396	0.926	0.9982
MXD3	-1.608	0.9461	-1.745	0.372	0.928	0.9983
CD74	-2.597	0.9953	-1.414	0.403	0.929	0.9984
SMAD5	-1.976	0.9759	-1.68	0.428	0.93	0.9985
XBP1	-2.804	0.9975	-2.771	0.457	0.935	0.9988
ZNF75A	-1.67	0.9526	-1.752	0.348	0.936	0.9988
H2AFX	-3.083	0.999	-1.606	0.431	0.936	0.9988
CTBP1	-2.2	0.9861	-1.708	0.429	0.936	0.9988
ELF2	-1.709	0.9563	-1.635	0.314	0.938	0.9989
ZNF687	-1.84	0.9671	-2.008	0.427	0.938	0.9989
POU3F2	-2.032	0.9789	-1.689	0.41	0.938	0.9989
KDM5A	-2.975	0.9985	-1.627	0.421	0.942	0.9991
ELK4	-2.979	0.9986	-1.704	0.428	0.945	0.9992
BANP	-2.098	0.982	-2.103	0.405	0.95	0.9995
FOXP3	-2.206	0.9863	-1.804	0.4	0.951	0.9995
ZNF592	-2.219	0.9868	-1.843	0.401	0.953	0.9995
ARNTL	-2.558	0.9947	-1.95	0.413	0.955	0.9996
NCAPG	-3.033	0.9988	-1.878	0.409	0.959	0.9997
