## Supplementary table 7 for "CCAAT-enhancer binding protein delta functions as a tumor suppressor gene in acute myeloid leukemia"

### Sheet: Sheet1
Chemical and reagents	Company	Catalog Number	Remarks
Lentiviral plasmids
LentiCRISPRv2-GFP	Addgene	82416
LentiMPHv2	Addgene	89308
LentiSAMv2	Addgene	75112
pMD2.G	Addgene	12259
psPAX2	Addgene	12260
CEBPD shRNA	GeneCopoeia	HSH149018-LVRU6P	shCEBPD 1, shCEBPD 2, shCEBPD 3
Control shRNA 1	GeneCopoeia	CSHCTR001-LVRU6P	shControl 1
Control shRNA 2	GeneCopoeia	CSHCTR001-2-LVRU6P	shControl 2
Cell lines
HEK293FT cells	Thermo Fisher Scientific	R70007	https://www.thermofisher.com/order/catalog/product/R70007#/R70007
OCI-AML2	DSMZ	ACC 99	https://www.dsmz.de/
OCI-AML3	DSMZ	ACC 582	https://www.dsmz.de/
OCI-AML5	DSMZ	ACC 247	https://www.dsmz.de/
SKNO-1	DSMZ	ACC 690	https://www.dsmz.de/
EOL-1	DSMZ	ACC 386	https://www.dsmz.de/
Kasumi-1	DSMZ	ACC220	https://www.dsmz.de/
Reagents
10X Tris/Glycine Buffer	Bio-Rad	1610734	1X
4X SDS Loading Dye	BioRad	1610747
Agarose	Bioline	BIO-41026
Ampicillin (Sodium)	GoldBio Technology	A-301-SL10	100 mg/mL
Blasticidin S HCl	Thermo Fisher Scientific	A11139-03	10 mg/mL
Blotting-Grade Blocker	BioRad	1706404
BsmBI	New England Biolabs	R0739	10,000 U/mL
cOmplete Mini Protease Inhibitor Cocktail	Roche	11836153001	1 Tablet/10 mL RIPA
DAPI	Invitrogen	D1306	5 µg/ml
DMEM Media	Thermo Fisher Scientific	11965-092
EvaGreen 20X	Biotium	17E0331-1075001
Fetal Bovine Serum	VWR	97068-085
Geneticin	Thermo Fisher Scientific	11811-023
Hot Start Taq 2X MM	New England Biolabs	M0496S
Hygromycin B	Thermo Fisher Scientific	10687010	50 mg/mL
L-Glutamine	Sigma-Aldrich	G8540
Lipofectamine 2000	Thermo Fisher Scientific	11668019
MEM Alpha	Thermo Fisher Scientific	12571-063	1X
MEM Non-Essential Amino Acids	Thermo Fisher Scientific	11140-050	100X
One Shot Chemically Competent Stbl3 cells	Thermo Fisher Scientific	C737303	https://www.thermofisher.com/order/catalog/product/C737303#/C737303
Opti-MEM Media	Thermo Fisher Scientific	31985-070
Penicillin-Streptomycin	Thermo Fisher Scientific	15140-122	10,000 U/mL
Pierce ECL Western Blotting Substrate	Thermo Fisher Scientific	32106	5% in PBS
PLUS Reagent	Thermo Fisher Scientific	11514015
Polybrene	Sigma-Aldrich	107689	1 mg/mL
Q5 Hot Start High Fidelity 2X Master Mix	New England Biolabs	M0494S
RIPA Buffer	Sigma-Aldrich	R0278
RPMI 1640	Thermo Fisher Scientific	31800-105
Sodium Chloride	Fisher BioReagents	S640-500
Sodium Pyruvate	Thermo Fisher Scientific	11360-070	100 mM
Tryptone	Fisher BioReagents	BP1421-500
UltraPure Distilled Water	Thermo Fisher Scientific	10977-023
Yeast Extract	Fisher BioReagents	BP1422-500
0.45 µM filter	VWR	89220-730	Lentiviral media filter
Immun-Blot PVDF Membrane	BioRad	1620177	0.2 µm
CellTiter Non-radioactive Proliferation Assay	Promega	G4100
Click-iT Plus EdU Alexa Fluor 647 Flow Cytometry Assay	Thermo Fisher Scientific	C10635
NEBuilder HiFi DNA Assembly Cloning Kit	New England Biolabs	M5520
QIAprep Spin Miniprep Kit	Qiagen	27104
Cell line authenticarion kit	ATCC	https://atcc.org/
MEM-alpha, nucleosides	thermofisher	12571063
5-Azacytidine	sigma-aldrich	A2385
GM-CSF	peprotech	300-03
Poly-D-Lysine Hydrobromide	sigma	p6407
Universal Mycoplasma Detection Kit	ATCC
Methocult H4434 Classic	stem cell	4444
DAPI	invitrogen
CellTiter Non-radioactive Cell proliferation Assay (MTT)	Promega	G4000
Q5 Hot Start Master Mix		m0494s
NEBuilder HiFi DNA Assembly Cloning Kit		e5520s
Hygromycin B	invitrogen	10687-010
One Shot Stbl3 cells		c7373-03
Blastcidin HCl		a1113903
BCA protein assay kit	thermofisher	23225
Flow cytomerty buffer			1X PBS containing 3 mM EDTA and 2% FBS
Annexin V APC Conjugate	thermofisher	A35110
Annexin Binding Buffer for flow cytomtery	invitrogen	V13246
Antibodies
anti-CEBPD	Santa Cruz Biotechnology	sc-365546	1:200 dilution
anti-CCND1	Abcam	ab134175	1:10, 000 dilution
anti-pMEK s217/221	Cell Signaling	9154s	1:1 000 dilution
anti-pERK p44/42	Cell Signaling	9101s	1:1 000 dilution
anti-β-actin	Sigma-Aldrich	a2228	1:10, 000 dilution
anti-Rb GAPDH	Abcam	ab181602	1:10, 000 dilution
anti-Ms GAPDH	Abcam	ab8245	1:10, 000 dilution
anti-Ms IgG-HRP	Santa Cruz Biotechnology	sc-516102	1:5000 dilution
IRDye 680RD Goat Anti-Mouse IgG Secondary Antibody	Licor	926-68070	1:20, 000 dilution
IRDye 680RD Goat Anti-Rabbit IgG Secondary Antibody	Licor	926-68071	1:20, 000 dilution
IRDye 800CW Goat Anti-Rabbit IgG Secondary Antibody	Licor	926-32211	1:20, 000 dilution
IRDye 800CW Goat Anti-Mouse IgG Secondary Antibody	Licor	926-32210	1:20, 000 dilution
Licor Buffer TBS	Licor	927-60001	1X
Licor Buffer PBS	Licor	927-70001	1X
Primers
CEBPD specifc qPCR primer	Integrated DNA Technologies	Hs.PT.58.24902521.g	https://www.idtdna.com/
GAPDH specific qPCR primer	Integrated DNA Technologies	Hs.PT.39a.22214836	https://www.idtdna.com/
TNFa specific qPCR primer	Integrated DNA Technologies	Hs.PT.58.45380900	https://www.idtdna.com/
Cyclin D1 specific qPCR primer	Integrated DNA Technologies	Hs.PT.56a.4930170	https://www.idtdna.com/
CD14 specific qPCR primer	Integrated DNA Technologies	Hs.PT.56a.3118607.g	https://www.idtdna.com/
Equipment and Software
Attune NxT Flow Cytometer	Thermo Fisher Scientific
BioTek Plate Reader	BioTek Instruments
Cell-IQ Series 5.8 cu. ft. High Heat Sterilization CO2 Incubator	Panasonic	MCO-170AICUVDL	5% CO2
FCS Express 7	Denovo	https://denovosoftware.com/
Geneious Prime	Geneious	https://www.geneious.com/	DNA sequence anlysis
Influx Cell Sorter	BD Biosciences	646500
NanoDrop One Microvolume UV-Vis Spectrophotometer	Thermo Fisher Scientific	ND-ONE-W
StepOnePlus Real-Time PCR System	Applied Biosystems	4376600
