## Supplementary table 8 for "CCAAT-enhancer binding protein delta functions as a tumor suppressor gene in acute myeloid leukemia"

### Sheet: sgRNA oligos
Gene editing	sgRNA ID	sgRNA Sequence	Source Library	References from supplementary information
Control for knockdown	sgControl 1	AAAAAGCTTCCGCCTGATGG	Human GeCKOv2 CRISPR knockout pooled library	3
Control for knockdown	sgControl 2	AAAACAGGACGATGTGCGGC	Human GeCKOv2 CRISPR knockout pooled library	3
Control for knockdown	sgControl 3	AAAACATCGACCGAAAGCGT	Human GeCKOv2 CRISPR knockout pooled library	3
Control for knockdown	sgControl 4	AAAATAGCAGTAAACTCAAC	Human GeCKOv2 CRISPR knockout pooled library	3
CEBPD Knockdown	sgCEBPD 1	GGCGGCCATGGAGTCGATGT	Human Brunello CRISPR knockout pooled library	4
CEBPD Knockdown	sgCEBPD 2	CTTCTACGAACCGGGCCGGG	Human Brunello CRISPR knockout pooled library	4
CEBPD Knockdown	sgCEBPD 3	AACAGCAATCACAAGGCGGG	Human Brunello CRISPR knockout pooled library	4
CEBPD Knockdown	sgCEBPD 4	CACCACGGTCTGTGCGCACG	Human Brunello CRISPR knockout pooled library	4
Control for activation	sgControl 1	ATCGTTTCCGCTTAACGGCG	Human GeCKOv2 CRISPR knockout pooled library	4
Control for activation	sgControl 2	CGCTTCCGCGGCCCGTTCAA	Human GeCKOv2 CRISPR knockout pooled library	4
Control for activation	sgControl 3	ACGGAGGCTAAGCGTCGCAA	Human GeCKOv2 CRISPR knockout pooled library	4
CEBPD Activation	sgCEBPD 1	ACTGAGAGGGGGCGCGCCCC	Human CRISPR activation library (SAM - 3 plasmid system)	5
CEBPD Activation	sgCEBPD 2	GGAAGGCTCGGGGCGGCTCC	Human CRISPR activation library (SAM - 3 plasmid system)	5
CEBPD Activation	sgCEBPD3	GCCCCGGGGCCGCGGGGGAA	Zhang lab activator sgRNA design tool (http://sam.genome-engineering.org/)	2
